# The extracellular contractile injection system is enriched in environmental microbes and associates with numerous toxins

**DOI:** 10.1101/2020.09.22.308684

**Authors:** Alexander Martin Geller, Inbal Pollin, David Zlotkin, Aleks Danov, Nimrod Nachmias, William B Andreopoulos, Keren Shemesh, Asaf Levy

## Abstract

Bacteria employ toxin delivery systems to exclude bacterial competitors and to infect host cells. Characterization of these systems and the toxins they secrete is important for understanding microbial interactions and virulence in different ecosystems. The extracellular Contractile Injection System (eCIS) is a toxin delivery particle that evolved from a bacteriophage tail. Four known eCIS systems have been shown to mediate interactions between bacteria and their invertebrate hosts, but the broad ecological function of these systems remains unknown. Here, we identify eCIS loci in 1,249 prokaryotic genomes and reveal a striking enrichment of these loci in environmental microbes and absence from mammalian pathogens. We uncovered 13 toxin genes that associate with eCIS from diverse microbes and show that they can inhibit growth of bacteria, yeast or both. We also found immunity genes that protect bacteria from self-intoxication, supporting an antibacterial role for eCIS. Furthermore, we identified multiple new eCIS core genes including a conserved eCIS transcriptional regulator. Finally, we present our data through eCIStem; an extensive eCIS repository. Our findings define eCIS as a widespread environmental prokaryotic toxin delivery system that likely mediates antagonistic interactions with eukaryotes and prokaryotes. Future understanding of eCIS functions can be leveraged for the development of new biological control systems, antimicrobials, and cell-free protein delivery tools.
