## Supplementary material for "The extracellular contractile injection system is enriched in environmental microbes and associates with numerous toxins": Table S3

### Sheet: TableS2_new
Species	genome_ID	scaffold	Deeplasmid confidence score	comments
Dysgonomonas hofstadii	2734481905	ga0128381_1010	0.997 +/- 0.000
Candidatus Regiella insecticola	648861007	nz_gl379591	0.989 +/- 0.000
Enterobacter Enterobacter roggenkampii IV DSM 16690	2728369402	ga0175995_11	0.981 +/- 0.001	pDSMZ16690
unclassified	2724679650	ga0182810_1002	0.977 +/- 0.001
Streptomyces sp. URHA0041	2561511090	n545draft_scaffold00010.10	0.973 +/- 0.001
Geobacter toluenoxydans	2728369703	ga0128344_104	0.971 +/- 0.001
Halogeometricum pallidum	2554235507	aoiv01000011	0.971 +/- 0.001
Niveispirillum lacus	2773857929	ga0248456_123	0.967 +/- 0.001
Nitrococcus mobilis	638341135	nz_aaof01000005	0.966 +/- 0.001
Moorea producens	2506381026	gl890820	0.965 +/- 0.000
Burkholderia sp. b14	2603880219	ga0058932_11	0.962 +/- 0.001
Yersinia pseudotuberculosis	2675903510	ga0126601_1008	0.959 +/- 0.001
Rhodococcus sp. WB1	2718218326	ga0176047_11	0.957 +/- 0.001	plasmid pWB1
Bacterial ectosymbiont of Kentrophoros (Beck) morphospecies DK DK47	2713897431	ga0170837_1004	0.954 +/- 0.001
Bacterial ectosymbiont of Kentrophoros (Beck) morphospecies DK DK162	2724679649	ga0182808_1005	0.954 +/- 0.001
Calothrix sp. NIES-2098	2775506880	ga0264112_11	0.952 +/- 0.001	plasmid1
Streptomyces sp. CNB091	2518285535	d581draft_scaffold00020.20	0.948 +/- 0.001
Methanosarcina horonobensis	2684622506	ga0128354_1015	0.948 +/- 0.001
Geobacter sp. OR-1	2648501736	ga0098289_110	0.947 +/- 0.002
Burkholderia sp. MSMB1552	2765235968	ga0164201_1006	0.946 +/- 0.002
Methanosaeta sp. Bin 1	2724679722	ga0182993_153	0.946 +/- 0.001
Azospirillum sp. RU37A	2708742415	ga0136729_112	0.945 +/- 0.001
Azospirillum sp. RU38E	2708742412	ga0136730_112	0.944 +/- 0.001
Streptomyces sp. CcalMP-8W	2515154096	b053draft_scaffold_13.14	0.936 +/- 0.001
Bacterial ectosymbiont of Kentrophoros (Beck) morphospecies DK DK165	2724679651	ga0182812_1018	0.933 +/- 0.002
Rhodobacter ovatus	2740891861	ga0074865_108	0.933 +/- 0.001
Streptomyces sp. CNB091	2518285535	d581draft_scaffold00015.15	0.931 +/- 0.001
Betaproteobacteria sp. genome_bin_18	2623620410	ga0077532_123	0.914 +/- 0.002
Streptomyces qinglanensis	2675903055	ga0104446_117	0.909 +/- 0.001
Photorhabdus temperata	2541047027	auxq01000067	0.908 +/- 0.002
Lechevalieria xinjiangensis	2667527444	ga0079912_131	0.904 +/- 0.002
Streptomyces sp. ScaeMP-e83	2657245710	ga0115243_1062	0.902 +/- 0.002
Streptomyces venezuelae	2747843173	ga0206418_114	0.895 +/- 0.002
Methylomagnum ishizawai	2593339134	jc06draft_unitig_2_quiver.2	0.888 +/- 0.003
Burkholderia ambifaria	641736149	nz_ablk01000071	0.884 +/- 0.004
Actinosynnema pretiosum	2596583522	lv78draft_scaffold00019.19	0.883 +/- 0.002
Rhodococcus sp. AG1013	2767802356	ga0222397_123	0.881 +/- 0.004
Herbaspirillum rubrisubalbicans	2551306416	c798draft_amsb01000023_1.23	0.875 +/- 0.004
Streptomyces sp. Ncost-T6T-1	2513237109	yw5draft_scaffold_11.12	0.867 +/- 0.002
Rhizobacter sp. Root1221	2643221644	ga0102088_145	0.865 +/- 0.003
Yersinia similis	2724679365	ga0126612_1022	0.865 +/- 0.003
Herbaspirillum rubrisubalbicans	2551306410	c762draft_amsa01000015_1.15	0.862 +/- 0.004
Streptomyces sp. NRRL B-1322	2765236027	ga0163533_1056	0.861 +/- 0.003
Bacterial ectosymbiont of Kentrophoros (Beck) morphospecies LPFa S313	2615840509	ga0070989_1004	0.860 +/- 0.005
Labrenzia alba	2711768029	ga0124269_116	0.857 +/- 0.003
Labrenzia alba	2675903641	ga0124271_110	0.855 +/- 0.003
Microscilla marina	640196209	nz_aaws01000055	0.853 +/- 0.002
Labrenzia alba	2711768028	ga0124268_112	0.848 +/- 0.003
Streptomyces sp. NRRL F-3273	2765235985	ga0163556_1034	0.847 +/- 0.002
Streptomyces sp. NRRL F-3218	2765235984	ga0163557_1032	0.844 +/- 0.002
Photorhabdus temperata	2541047027	auxq01000047	0.841 +/- 0.004
Streptomyces purpeochromogenes	2767802053	ga0163465_1010	0.841 +/- 0.003
Streptomyces brasiliensis	2767802022	ga0162379_117	0.839 +/- 0.003
Streptomyces californicus	2767802040	ga0163498_118	0.839 +/- 0.003
Streptomyces sp. NRRL F-6131	2765236028	ga0163539_1029	0.833 +/- 0.002
Streptomyces cattleya ATCC 35852	2504756050	scaffold_000063_contig_000410_length_9532	0.832 +/- 0.003
Streptomyces sp. AmelKG-A3	2518645584	f558draft_scaffold00014.14	0.830 +/- 0.002
Arthrobacter sp. H20	2518645508	ah20draft_scaffold25_size74393.25	0.829 +/- 0.005
Streptomyces corchorusii	2775507096	ga0127037_1027	0.827 +/- 0.003
Stackebrandtia albiflava	2596583683	lx16draft_scaffold00006.6	0.826 +/- 0.004
Streptomyces sp. CNH287	2524023245	h299draft_scaffold00013.13	0.822 +/- 0.003
Streptomyces sp. AmelKG-F2B	2513237107	yw1draft_scaffold_31.32	0.822 +/- 0.003
Roseomonas lacus	2574180450	bo47draft_scaffold00011.11	0.820 +/- 0.004
Streptomyces sp. WMMB 714	2522125136	h181draft_scaffold00009.9	0.819 +/- 0.003
Unclassified Caldilineae HKU-CFX4	2751185412	ga0212062_1059	0.818 +/- 0.004
Flavobacteriaceae bacterium JGI 04_N11	2747842489	ga0190797_102	0.816 +/- 0.003
Streptomyces sp. NRRL WC-3719	2775507076	ga0162418_1068	0.814 +/- 0.006
Candidatus Accumulibacter sp. SK-12	2556921086	aw08_gnl_ace_contig000007.7	0.813 +/- 0.004
Yersinia similis	2671180295	ga0124074_1032	0.809 +/- 0.005
Zoogloea sp. LCSB751	2751185705	ga0188696_1011	0.809 +/- 0.004
Marinomonas sp. GOBB3-320	2504557017	m320_pool_m320_pool_c21	0.809 +/- 0.004
Vibrio sp. AND4	641380451	nz_abgr01000017	0.801 +/- 0.007
Streptomyces sp. EN23	2767802107	ga0166452_1005	0.801 +/- 0.003
Streptomyces vitaminophilus	2515154142	a3igdraft_scaffold_22.23	0.796 +/- 0.003
Candidatus Brocadia sp. HKU-AMX1	2747843211	ga0212035_124	0.794 +/- 0.005
Pseudomonas syringae	2524614588	cc1583draft_c6519.887	0.789 +/- 0.010
Aquimarina agarilytica	2551306140	kqadraft_ahhe02000002_1.2	0.782 +/- 0.003
Roseobacter denitrificans	2693429868	ga0131207_106	0.777 +/- 0.005
Labrenzia sp. DG1229	2502171175	dg122_dg1229_scaffold00018	0.773 +/- 0.005
Serratia entomophila A1MO2 plasmid pADAP	640048527	nc_002523	0.772 +/- 0.007
Streptomyces baarnensis	2775507137	ga0163401_1061	0.771 +/- 0.005
Streptomyces griseus	2639763142	ga0069186_1005	0.768 +/- 0.003
Algoriphagus marincola	2523533625	g457draft_scaffold00013.13	0.760 +/- 0.002
Streptomyces sp. IGB124	2767802058	ga0161519_1189	0.758 +/- 0.006
Streptomyces sp. FXJ1.172	2744054873	ga0133189_1060	0.757 +/- 0.003
Pseudaestuariivita atlantica	2645727674	ga0081896_106	0.751 +/- 0.005
Flavobacterium sp. WG21	2551306384	c245draft_amyw01000027_1.27	0.742 +/- 0.005
Chania multitudinisentens	2576861238	z167draft_jajc01000027_1.27	0.740 +/- 0.008
Yersinia similis	2706794595	ga0124028_1029	0.740 +/- 0.007
Streptomyces sp. NRRL F-5755	2767802062	ga0161516_1014	0.735 +/- 0.005
Caballeronia glathei	2636416141	ga0097772_1006	0.730 +/- 0.007
Streptomyces caelestis	2772190735	ga0161514_1205	0.728 +/- 0.006
Rhodococcus rhodochrous	2576861707	azhi01000139	0.725 +/- 0.008
Streptomyces erythrochromogenes	2775507125	ga0162394_1029	0.724 +/- 0.005
Desulfacinum infernum	2582580750	ej47draft_scaffold00005.5	0.723 +/- 0.002
Cohnella sp. SGD-V74	2708743146	ga0139070_114	0.720 +/- 0.005
Roseateles sp. YR242	2615840637	ga0066774_108	0.719 +/- 0.004
Streptomyces europaeiscabiei	2634166399	ga0081859_1181	0.718 +/- 0.004
Methylibium sp. CF468	2585428058	ex18draft_scaffold00008.8	0.715 +/- 0.006
Streptomyces sp. XY413	2765236015	ga0161525_1214	0.712 +/- 0.006
Paraburkholderia ribeironis	2751185846	ga0166575_1042	0.703 +/- 0.010
Kitasatospora purpeofusca	2767802052	ga0163469_1013	0.701 +/- 0.004
Streptoalloteichus tenebrarius	2596583539	lx15draft_scaffold00014.14	0.700 +/- 0.005
